# Lipid metabolic stress in development defines which genetically-susceptible DYT-*TOR1A* mice develop disease

**DOI:** 10.1101/2020.03.18.997247

**Authors:** Ana Cascalho, Joyce Foroozandeh, Stef Rous, Natalia Martínez Vizcaíno, Sandra F. Gallego, Rose E. Goodchild

## Abstract

There has been enormous progress defining the genetic landscape of disease. However, genotypes rarely fully predict neurological phenotypes, and we rarely understand why. *TOR1A* +/Δgag that causes dystonia with ~30% penetrance is a classic case. Here we show, in inbred mice, that +/Δgag affects embryonic brain lipid metabolism with sex-skewed reduced penetrance. Penetrance is affected by environmental context, including maternal diet. The lipid metabolic defect resolves during post-natal development. Nevertheless, we discover dystonia-like symptoms in ~30% of juvenile female *Tor1a*^+/Δgag^ mice, and prevent these symptoms by genetically suppressing abnormal lipid metabolism. We conclude that *Tor1a*^+/Δgag^ embryos poorly buffer metabolic stress *in utero*, resulting in a period of abnormal metabolism that hardwires the brain for dystonia in later life. The data show unexpected and profound impacts of sex, and thus highlight the importance of examining male and female animal models of disease.

**Significance Statement:** The genetic landscape of neurological disease is relatively well mapped. However, we typically cannot explain why some mutations only cause disease in a subset of individuals. A classic case is DYT-*TOR1A* dystonia that only develops in 30% of *TOR1A*^+/Δgag^ carriers. We now find that ~30% of inbred female *Tor1a*^+/Δgag^ mice develop abnormal brain lipid metabolism as embryos, while males are spared. The percentage is affected by maternal diet. Further, this period of abnormal lipid metabolism causes dystonia-like symptoms in juvenile mice. These data show how an environmentally-sensitive event of development defines which genetically-susceptible individuals develop disease in later life. They also highlight the importance of examining male and female animal models of disease.
