## Supplemental Table for "Lipid metabolic stress in development defines which genetically-susceptible DYT-*TOR1A* mice develop disease"

### Sheet: Sheet1
	P value	Mean of Tor1a +/Dgag	Mean of Tor1a +/+	Difference	SE of difference	t ratio	df	q value
Gpr157	<0.0001	0.8249	0.6508	0.1741	0.02778	6.266	18	0.1105
Lrrc74b	<0.0001	0.343	0.539	-0.196	0.03274	5.986	18	0.1105
Echs1	<0.0001	9.818	11.14	-1.318	0.2347	5.613	18	0.1105
Gm4849	<0.0001	10.47	8.809	1.657	0.299	5.541	18	0.1105
1110059E24Rik	<0.0001	6.336	7.815	-1.479	0.2747	5.383	18	0.1105
Usp47	<0.0001	48.62	42.15	6.47	1.212	5.339	18	0.1105
Ngfrap1	<0.0001	171.7	192.4	-20.66	3.947	5.235	18	0.1105
Smarca4	<0.0001	66.1	57.98	8.124	1.552	5.235	18	0.1105
Rab9	<0.0001	15.27	17.37	-2.104	0.4037	5.213	18	0.1105
Lyplal1	<0.0001	2.981	3.805	-0.8232	0.1583	5.201	18	0.1105
Txn-ps1	<0.0001	93.91	109.9	-15.95	3.076	5.183	18	0.1105
Timm17b	<0.0001	10.31	12.03	-1.72	0.3324	5.173	18	0.1105
Otud7b	<0.0001	3.408	3.037	0.3708	0.07234	5.126	18	0.1129
Uchl1	<0.0001	413.8	527.4	-113.6	22.68	5.01	18	0.1152
1110004F10Rik	<0.0001	37.99	43.59	-5.605	1.125	4.984	18	0.1152
Arl5a	<0.0001	18.96	23.23	-4.269	0.8569	4.982	18	0.1152
Pgrmc1	<0.0001	181.7	219.6	-37.9	7.631	4.966	18	0.1152
Psme4	0.0001	11.89	10.64	1.252	0.2521	4.966	18	0.1152
Rab31	0.0001	27.18	30.5	-3.32	0.6797	4.884	18	0.119
Wnt5b	0.0001	1.244	0.9415	0.3021	0.0619	4.88	18	0.119
Gabarapl1	0.0001	93.75	102.2	-8.447	1.731	4.88	18	0.119
Higd2a	0.0001	64.9	77.74	-12.85	2.688	4.78	18	0.1353
S100a16	0.0002	8.061	10.68	-2.622	0.5505	4.763	18	0.1353
Osbpl6	0.0002	6.178	5.663	0.5149	0.1087	4.737	18	0.1353
Ndufa5	0.0002	31.73	38.69	-6.955	1.472	4.724	18	0.1353
Smim14	0.0002	7.663	8.436	-0.7728	0.1644	4.7	18	0.1353
Tuba1c	0.0002	1.74	1.282	0.4588	0.09764	4.699	18	0.1353
Bex2	0.0002	259.4	302.4	-42.97	9.26	4.64	18	0.1353
Clta	0.0002	96.47	106.3	-9.799	2.119	4.623	18	0.1353
Polr3k	0.0002	35.66	38.45	-2.783	0.6092	4.568	18	0.1353
Mllt11	0.0003	218.3	236.9	-18.61	4.099	4.54	18	0.1353
Gm12231	0.0003	72.63	81.5	-8.876	1.964	4.519	18	0.1353
Fanci	0.0003	1.167	0.8543	0.3132	0.06941	4.512	18	0.1353
Cmpk1	0.0003	31.52	37.27	-5.746	1.274	4.509	18	0.1353
Gm3934	0.0003	68.11	78.23	-10.13	2.247	4.507	18	0.1353
Gm14830	0.0003	23.41	27.55	-4.142	0.9246	4.48	18	0.1353
Sumo3	0.0003	35.56	39.56	-4	0.8946	4.471	18	0.1353
Zfp706	0.0003	45	48.76	-3.76	0.8424	4.463	18	0.1353
Nup188	0.0003	11.34	10.17	1.169	0.2631	4.445	18	0.1353
BC002163	0.0003	45.68	52.59	-6.916	1.558	4.438	18	0.1353
Gm3724	0.0003	57.66	72.79	-15.13	3.412	4.434	18	0.1353
Ttc21a	0.0003	0.5083	0.7396	-0.2313	0.0522	4.431	18	0.1353
Cst3	0.0003	107.2	131.6	-24.39	5.524	4.415	18	0.1353
Cdca8	0.0003	3.957	3.147	0.8104	0.1837	4.412	18	0.1353
Gcsh	0.0003	17.78	20.53	-2.757	0.6273	4.396	18	0.1353
Map1lc3a	0.0004	91.21	107.1	-15.92	3.625	4.392	18	0.1353
Sub1	0.0004	52.23	63.39	-11.15	2.55	4.375	18	0.1353
Pex13	0.0004	8.618	9.244	-0.6259	0.1432	4.371	18	0.1353
Cnih2	0.0004	150.6	169.6	-19.02	4.359	4.363	18	0.1353
Pex7	0.0004	4.831	5.623	-0.7915	0.1814	4.363	18	0.1353
Tecpr2	0.0004	9.256	8.734	0.5215	0.1197	4.356	18	0.1353
Ctnnd1	0.0004	3.735	3.254	0.4805	0.1104	4.352	18	0.1353
Atp6v0d1	0.0004	97.79	104.5	-6.717	1.543	4.352	18	0.1353
Calm2	0.0004	331.9	386.2	-54.35	12.52	4.342	18	0.1353
Gm11189	0.0004	2.832	4.088	-1.256	0.2895	4.339	18	0.1353
Gm37460	0.0004	3.237	2.693	0.5444	0.1258	4.329	18	0.1353
Ubl5	0.0004	19.2	21.08	-1.883	0.4366	4.313	18	0.1353
Gm43668	0.0004	1.494	1.235	0.2591	0.06008	4.312	18	0.1353
Gm9207	0.0004	11.13	9.557	1.574	0.3655	4.308	18	0.1353
2410004B18Rik	0.0004	17.29	20.19	-2.898	0.6729	4.306	18	0.1353
Gm9403	0.0004	0.7284	0.5232	0.2053	0.04776	4.298	18	0.1353
Cmya5	0.0004	0.2522	0.1758	0.07642	0.0178	4.294	18	0.1353
Psma6	0.0004	78.16	92.75	-14.59	3.399	4.293	18	0.1353
Slitrk2	0.0004	4.571	4.149	0.4217	0.09833	4.288	18	0.1353
Rac3	0.0005	106.6	124.1	-17.52	4.101	4.273	18	0.1353
AI606181	0.0005	2.457	1.712	0.7445	0.1744	4.269	18	0.1353
Zfyve1	0.0005	17.22	15.82	1.399	0.3278	4.267	18	0.1353
Zfp777	0.0005	11.12	10.12	0.994	0.2335	4.258	18	0.1353
Ndufc2	0.0005	94.63	116.2	-21.59	5.073	4.257	18	0.1353
Thrap3	0.0005	11.85	10.84	1.004	0.236	4.254	18	0.1353
Arl6ip1	0.0005	113.1	124.8	-11.71	2.754	4.253	18	0.1353
Hspbap1	0.0005	3.318	2.898	0.4201	0.09905	4.241	18	0.1353
Sdhb	0.0005	47.37	51.2	-3.826	0.9023	4.24	18	0.1353
Etv6	0.0005	4.359	3.864	0.4951	0.117	4.233	18	0.1353
Cops4	0.0005	15.39	17.15	-1.753	0.4168	4.206	18	0.1353
Gabarapl2	0.0006	13.64	16.4	-2.758	0.6587	4.187	18	0.1353
Camk2n1	0.0006	33.47	37.41	-3.944	0.9421	4.187	18	0.1353
Aqr	0.0006	6.223	5.605	0.6181	0.1478	4.181	18	0.1353
Ndufs7	0.0006	20.4	24	-3.595	0.8606	4.178	18	0.1353
Rnf40	0.0006	19	17.65	1.353	0.3244	4.171	18	0.1353
Scrg1	0.0006	7.423	9.689	-2.265	0.5431	4.171	18	0.1353
Dohh	0.0006	10.49	11.69	-1.202	0.2888	4.164	18	0.1353
Sin3a	0.0006	15.74	14.04	1.695	0.4074	4.16	18	0.1353
Uqcrfs1	0.0006	76.34	85.37	-9.022	2.171	4.155	18	0.1353
Sccpdh	0.0006	10.18	11.54	-1.359	0.3286	4.135	18	0.1353
Scoc	0.0006	28.29	32.42	-4.131	0.9992	4.135	18	0.1353
Gm2199	0.0006	40.47	44.64	-4.171	1.01	4.129	18	0.1353
Golga3	0.0006	6.804	6.193	0.611	0.148	4.128	18	0.1353
Tspan3	0.0006	112.6	129.8	-17.16	4.158	4.128	18	0.1353
Dram2	0.0006	8.684	9.505	-0.8206	0.1988	4.127	18	0.1353
Gm6187	0.0006	3.127	2.341	0.7863	0.1907	4.123	18	0.1353
Pbrm1	0.0007	19.01	16.62	2.389	0.5814	4.109	18	0.1353
Cyc1	0.0007	83.24	91.62	-8.383	2.041	4.108	18	0.1353
Uqcrq	0.0007	25.56	32.83	-7.279	1.773	4.106	18	0.1353
1110008F13Rik	0.0007	14.29	16.53	-2.242	0.5466	4.101	18	0.1353
Mrps16	0.0007	25.39	30.29	-4.898	1.195	4.098	18	0.1353
Dstn	0.0007	120.4	135.5	-15.07	3.679	4.097	18	0.1353
Tbl2	0.0007	4.832	4.381	0.4513	0.1101	4.097	18	0.1353
Pebp1	0.0007	62.01	68.29	-6.277	1.534	4.093	18	0.1353
Efcab2	0.0007	2.965	3.478	-0.5131	0.1255	4.089	18	0.1353
H2-Q2	0.0007	1.264	2.02	-0.7566	0.185	4.089	18	0.1353
Kcnk5	0.0007	0.6614	0.4923	0.1692	0.04143	4.083	18	0.1353
Dynlt3	0.0007	15.92	18.74	-2.823	0.6923	4.078	18	0.1353
Fnta	0.0007	33.7	38.52	-4.824	1.184	4.075	18	0.1353
Nme1	0.0007	22.95	26.53	-3.575	0.879	4.068	18	0.1353
Lgalsl	0.0007	24.39	27.59	-3.2	0.789	4.055	18	0.1353
Cnbp	0.0007	65.58	70.92	-5.344	1.318	4.055	18	0.1353
6330403K07Rik	0.0007	219.8	247.5	-27.72	6.842	4.052	18	0.1353
Prok1	0.0007	0.1476	0.06319	0.08441	0.02083	4.052	18	0.1353
Nfasc	0.0008	17.38	15	2.38	0.5875	4.05	18	0.1353
Msmo1	0.0008	17.16	18.78	-1.615	0.3995	4.043	18	0.1353
Wdr81	0.0008	5.167	4.585	0.5816	0.1441	4.037	18	0.1353
Spcs1	0.0008	24.58	29.24	-4.668	1.156	4.036	18	0.1353
Cacybp	0.0008	41.52	46.72	-5.193	1.287	4.036	18	0.1353
Atp6v1f	0.0008	39.09	45.98	-6.882	1.705	4.036	18	0.1353
Gon4l	0.0008	8.159	7.198	0.9603	0.238	4.034	18	0.1353
Dynlrb1	0.0008	132.7	150.2	-17.48	4.338	4.029	18	0.1353
Psmb2	0.0008	53.65	58.87	-5.222	1.296	4.028	18	0.1353
Gm19569	0.0008	1.349	0.9307	0.4188	0.1041	4.025	18	0.1353
Ankrd28	0.0008	11.35	10.35	0.9977	0.2479	4.025	18	0.1353
Zfp608	0.0008	17.54	15.74	1.801	0.448	4.021	18	0.1353
Capza2	0.0008	28.57	31.79	-3.217	0.8003	4.02	18	0.1353
Fat4	0.0008	8.456	6.474	1.982	0.494	4.012	18	0.1353
Arl6	0.0008	9.154	10.47	-1.314	0.3277	4.009	18	0.1353
Ltbp2	0.0008	0.1099	0.06793	0.04201	0.01048	4.008	18	0.1353
Otub1	0.0008	39.75	42.58	-2.838	0.7081	4.008	18	0.1353
Meig1	0.0008	0.8682	1.471	-0.6027	0.1506	4.001	18	0.1353
Mrpl18	0.0008	20.84	23.24	-2.399	0.5998	4	18	0.1353
Nek5	0.0008	0.3706	0.6061	-0.2355	0.05893	3.996	18	0.1353
Rap1b	0.0009	49.08	58.2	-9.116	2.283	3.994	18	0.1353
Hrc	0.0009	0.3491	0.1857	0.1634	0.04097	3.988	18	0.1353
Tprgl	0.0009	44.12	48.48	-4.359	1.093	3.987	18	0.1353
Atp2a1	0.0009	0.125	0.05049	0.07447	0.01869	3.985	18	0.1353
Rbx1	0.0009	67.63	78.15	-10.53	2.646	3.979	18	0.136
Apoo-ps	0.0009	14.92	16.62	-1.701	0.4281	3.973	18	0.1363
Pgm1	0.0009	8.781	7.736	1.045	0.2634	3.967	18	0.1363
Rpl15	0.0009	60.03	71.15	-11.12	2.805	3.966	18	0.1363
Eif3a	0.0009	66.23	59.75	6.479	1.635	3.963	18	0.1363
Ran	0.0009	35.41	39.92	-4.508	1.139	3.96	18	0.1363
Gmfb	0.0009	56.91	64.89	-7.984	2.017	3.958	18	0.1363
Eif1	0.0009	59.6	64.6	-5.005	1.266	3.953	18	0.1363
Tbcb	0.0009	69.82	75.41	-5.599	1.417	3.953	18	0.1363
Eif1ax	0.0009	40.36	47	-6.636	1.682	3.945	18	0.1372
Morf4l2	0.001	74	82.17	-8.167	2.071	3.943	18	0.1372
Gm12993	0.001	1.448	0.904	0.5436	0.138	3.94	18	0.1373
Enkur	0.001	2.429	3.288	-0.8584	0.2186	3.926	18	0.1405
Mrfap1	0.001	65.02	71.41	-6.39	1.629	3.923	18	0.1408
Selm	0.001	17.66	22.17	-4.505	1.15	3.919	18	0.141
Ube2d3	0.001	7.983	9.378	-1.395	0.3567	3.912	18	0.1423
Gm14132	0.001	1.029	0.8408	0.1881	0.04812	3.909	18	0.1423
Prr11	0.001	2.695	2.173	0.5218	0.1338	3.9	18	0.1426
Ndfip1	0.0011	244.2	284.9	-40.76	10.46	3.896	18	0.1426
Nhp2l1	0.0011	4.652	5.294	-0.6415	0.1648	3.894	18	0.1426
Ube2a	0.0011	14.63	16.18	-1.55	0.3988	3.888	18	0.1426
Tspan6	0.0011	45.27	54.63	-9.362	2.411	3.884	18	0.1426
Gm13453	0.0011	74.49	89.05	-14.57	3.758	3.876	18	0.1426
Trip11	0.0011	4.418	3.841	0.5774	0.149	3.875	18	0.1426
Med28	0.0011	10.61	12.38	-1.768	0.4565	3.873	18	0.1426
Zfp474	0.0011	0.09323	0.2426	-0.1493	0.03863	3.866	18	0.1426
Antxr2	0.0011	0.9246	0.7333	0.1912	0.04949	3.864	18	0.1426
Golim4	0.0011	3.016	2.722	0.2933	0.07592	3.863	18	0.1426
Fxyd6	0.0011	192.7	216.1	-23.47	6.077	3.863	18	0.1426
Mmd	0.0011	35.7	41.55	-5.841	1.513	3.861	18	0.1426
Myo9a	0.0011	12.42	10.68	1.744	0.4516	3.861	18	0.1426
Pikfyve	0.0012	3.185	2.907	0.2773	0.07187	3.859	18	0.1426
Fam102b	0.0012	25.17	28.76	-3.592	0.9319	3.854	18	0.1426
Scg5	0.0012	57.41	65.62	-8.203	2.129	3.853	18	0.1426
Cetn2	0.0012	19.23	22.26	-3.03	0.7868	3.851	18	0.1426
Trp53bp2	0.0012	12.39	10.94	1.451	0.377	3.85	18	0.1426
Nnmt	0.0012	0.6572	0.9171	-0.2599	0.06752	3.849	18	0.1426
Pear1	0.0012	1.711	1.353	0.3581	0.09308	3.848	18	0.1426
Rsph9	0.0012	9.925	11.84	-1.913	0.4977	3.844	18	0.1426
Qrich1	0.0012	17.54	16.36	1.183	0.3077	3.844	18	0.1426
1700028P14Rik	0.0012	0.8292	1.308	-0.4786	0.1247	3.84	18	0.1431
1110004E09Rik	0.0012	16.62	18.73	-2.11	0.5514	3.828	18	0.1461
Herc1	0.0012	8.595	7.451	1.145	0.2994	3.823	18	0.1461
Nom1	0.0013	3.986	3.513	0.4728	0.1238	3.82	18	0.1461
Birc6	0.0013	5.355	4.356	0.9995	0.2617	3.82	18	0.1461
Gm37276	0.0013	1.593	1.236	0.3564	0.09335	3.818	18	0.1461
Vdac3	0.0013	32.03	35.65	-3.621	0.9512	3.806	18	0.1489
Gm18190	0.0013	2.237	1.519	0.7174	0.1887	3.801	18	0.1491
Bend3	0.0013	5.218	4.251	0.9671	0.2544	3.801	18	0.1491
Lpp	0.0013	1.141	0.9231	0.2181	0.05757	3.789	18	0.1523
Mrps21	0.0014	17.44	21.76	-4.323	1.144	3.78	18	0.1529
Nt5c	0.0014	21.2	23.77	-2.565	0.6786	3.78	18	0.1529
Ntng2	0.0014	12.26	9.374	2.887	0.7637	3.78	18	0.1529
Cfap36	0.0014	19.57	22.03	-2.46	0.6517	3.775	18	0.1534
Ndufb10	0.0014	56.4	62.7	-6.307	1.672	3.772	18	0.1534
Bzw1	0.0014	76.84	86.05	-9.21	2.442	3.771	18	0.1534
Gm4742	0.0014	9.882	11.86	-1.981	0.5259	3.767	18	0.1534
Ep400	0.0014	10.71	9.205	1.507	0.4002	3.766	18	0.1534
Chd4	0.0014	41.62	35.99	5.633	1.498	3.76	18	0.1543
Mrpl27	0.0014	12.4	14.92	-2.522	0.6712	3.757	18	0.1543
Ndufaf5	0.0014	11.92	13.94	-2.02	0.5377	3.756	18	0.1543
Lyrm1	0.0015	4.006	4.742	-0.7358	0.196	3.754	18	0.1543
1110001J03Rik	0.0015	21.78	28.99	-7.202	1.926	3.739	18	0.1543
Ap2s1	0.0015	74.56	82.43	-7.871	2.106	3.737	18	0.1543
Itsn1	0.0015	16.84	14.73	2.113	0.5657	3.735	18	0.1543
1700084C01Rik	0.0015	3.392	4.502	-1.11	0.2973	3.734	18	0.1543
Ago4	0.0015	7.975	7.192	0.7827	0.21	3.727	18	0.1543
Ier3ip1	0.0015	21.36	24.12	-2.758	0.74	3.727	18	0.1543
Nkain4	0.0015	10.17	11.9	-1.732	0.4649	3.726	18	0.1543
Fth1	0.0016	315.9	383.3	-67.36	18.09	3.724	18	0.1543
Gm15946	0.0016	20.23	24.93	-4.697	1.262	3.723	18	0.1543
Pmvk	0.0016	35.73	39.56	-3.828	1.03	3.718	18	0.1543
Mob4	0.0016	17.34	19.86	-2.527	0.68	3.716	18	0.1543
Ccdc81	0.0016	0.4876	0.7194	-0.2318	0.06238	3.715	18	0.1543
Cd9-ps	0.0016	11.38	12.86	-1.472	0.3965	3.712	18	0.1543
Vbp1	0.0016	41.06	50.58	-9.515	2.566	3.709	18	0.1543
Psma1	0.0016	39.08	42.93	-3.859	1.041	3.709	18	0.1543
Clasp1	0.0016	13.65	11.82	1.834	0.4951	3.705	18	0.1543
Mrpl11	0.0016	15.64	17.71	-2.07	0.5588	3.704	18	0.1543
Gm608	0.0016	5.784	4.898	0.8858	0.2392	3.703	18	0.1543
Parp1	0.0016	29.69	26.54	3.141	0.8487	3.701	18	0.1543
Gm14253	0.0016	30.12	34.32	-4.199	1.135	3.701	18	0.1543
Rnf169	0.0016	5.682	4.958	0.7239	0.1956	3.7	18	0.1543
Tmem38a	0.0016	15.9	18.42	-2.52	0.6812	3.699	18	0.1543
Romo1	0.0016	27.9	35.12	-7.223	1.953	3.698	18	0.1543
Ncor1	0.0016	23.67	20.89	2.772	0.7498	3.697	18	0.1543
Fam83d	0.0017	1.493	1.106	0.3878	0.1049	3.696	18	0.1543
Atp5d	0.0017	56.26	62.83	-6.576	1.779	3.696	18	0.1543
Sod1	0.0017	76.38	84.87	-8.492	2.299	3.693	18	0.1543
Hprt	0.0017	30.61	35.14	-4.533	1.227	3.693	18	0.1543
Eif4e2	0.0017	13.11	14.31	-1.2	0.325	3.692	18	0.1543
Sdhc	0.0017	27.6	30.21	-2.613	0.7088	3.687	18	0.1555
Lsg1	0.0017	5.222	4.856	0.3661	0.09942	3.682	18	0.1565
Alox12	0.0017	0.1945	0.09311	0.1013	0.02758	3.675	18	0.157
Gm15835	0.0017	0.8876	0.3945	0.4931	0.1342	3.674	18	0.157
Stmn3	0.0018	365.6	412.7	-47.09	12.84	3.668	18	0.157
Tdp1	0.0018	5.42	4.921	0.4991	0.1361	3.667	18	0.157
Aldh16a1	0.0018	2.441	2.147	0.2947	0.08042	3.664	18	0.157
9530068E07Rik	0.0018	37.15	41.22	-4.074	1.112	3.664	18	0.157
Cib2	0.0018	26.23	31.26	-5.038	1.376	3.662	18	0.157
Gm5436	0.0018	125.6	147.4	-21.81	5.957	3.661	18	0.157
Gm20563	0.0018	31.34	36.38	-5.041	1.378	3.658	18	0.157
Lrrc23	0.0018	2.708	3.948	-1.24	0.3391	3.657	18	0.157
Uqcrc2	0.0018	50.85	55.53	-4.679	1.28	3.657	18	0.157
Arf2	0.0018	55.43	61.88	-6.445	1.762	3.657	18	0.157
Wdr78	0.0018	1.701	1.939	-0.2378	0.06509	3.654	18	0.157
Stk10	0.0018	1.778	1.465	0.3122	0.08546	3.654	18	0.157
Cfap52	0.0018	1.114	1.612	-0.4975	0.1363	3.649	18	0.1579
Ube2e3	0.0019	32.57	36.13	-3.551	0.9743	3.645	18	0.1587
Gm9840	0.0019	101.9	117.8	-15.9	4.363	3.643	18	0.1587
Med1	0.0019	10.06	9.206	0.8512	0.234	3.638	18	0.159
Psmb6	0.0019	41.91	48.28	-6.373	1.752	3.638	18	0.159
Rbm18	0.0019	14.1	15.7	-1.594	0.4386	3.635	18	0.159
Ppp1r1a	0.0019	43.27	49.93	-6.66	1.834	3.631	18	0.159
Polr2i	0.0019	12.97	15.95	-2.981	0.8212	3.63	18	0.159
Cdh9	0.0019	5.541	4.895	0.6453	0.1778	3.63	18	0.159
Trappc2l	0.0019	34.55	41.71	-7.168	1.975	3.629	18	0.159
Rif1	0.0019	5.683	5.055	0.6281	0.1733	3.624	18	0.1602
Ufc1	0.002	19.31	21.54	-2.229	0.6155	3.621	18	0.1607
Gdap1	0.002	24.91	26.76	-1.857	0.5137	3.614	18	0.1625
Gm21399	0.002	36.77	41.4	-4.63	1.284	3.606	18	0.1646
Atp5f1	0.002	28.46	32.86	-4.402	1.221	3.605	18	0.1646
1700001L19Rik	0.0021	3.605	4.687	-1.082	0.3007	3.598	18	0.1655
Ranbp1	0.0021	43.12	47.38	-4.258	1.183	3.598	18	0.1655
Smg6	0.0021	8.445	7.539	0.9058	0.2518	3.597	18	0.1655
Tsc22d4	0.0021	4.89	5.733	-0.843	0.2344	3.596	18	0.1655
Fkbp2	0.0021	33.21	38.17	-4.962	1.381	3.593	18	0.1659
Psmb9	0.0021	0.08156	0.1583	-0.07676	0.02143	3.582	18	0.1693
Gm12988	0.0021	86.29	94.92	-8.637	2.414	3.578	18	0.1698
Dhx38	0.0022	13.92	12.15	1.768	0.4943	3.576	18	0.1698
Prdx3	0.0022	25.93	29.14	-3.207	0.8969	3.576	18	0.1698
Iqcg	0.0022	1.543	2.035	-0.4923	0.1378	3.572	18	0.1698
Coa3	0.0022	54.47	67.74	-13.27	3.716	3.571	18	0.1698
Usp49	0.0022	5.799	4.973	0.826	0.2313	3.571	18	0.1698
Gapvd1	0.0022	13.54	12.8	0.7427	0.2085	3.562	18	0.172
Afap1	0.0022	10.53	9.776	0.7531	0.2116	3.56	18	0.172
Yif1a	0.0023	7.478	8.305	-0.827	0.2325	3.557	18	0.172
Vav2	0.0023	15.3	13.76	1.545	0.4344	3.556	18	0.172
Ahcy	0.0023	2.607	2.316	0.291	0.08186	3.555	18	0.172
Arid2	0.0023	12.7	11.14	1.559	0.4386	3.554	18	0.172
Gm42966	0.0023	1.466	1.114	0.3521	0.09911	3.553	18	0.172
Arl3	0.0023	87.57	98.5	-10.93	3.08	3.549	18	0.172
Rap2a	0.0023	34.16	36.94	-2.776	0.7822	3.549	18	0.172
5830417I10Rik	0.0023	1.929	1.618	0.3108	0.08759	3.548	18	0.172
Manf	0.0023	17.16	19.31	-2.157	0.6085	3.544	18	0.1723
Pdrg1	0.0023	33.41	36.86	-3.447	0.9726	3.544	18	0.1723
Chchd2	0.0023	24.08	27.22	-3.14	0.8873	3.539	18	0.1723
Setx	0.0023	11.52	10.06	1.46	0.4126	3.538	18	0.1723
Gm14680	0.0023	44.71	47.64	-2.928	0.8277	3.538	18	0.1723
Chd2	0.0024	6.126	5.357	0.7692	0.2175	3.536	18	0.1723
Akap9	0.0024	14.83	11.9	2.929	0.8283	3.536	18	0.1723
Nt5c3	0.0024	12.65	14.54	-1.89	0.5357	3.529	18	0.1741
Edf1	0.0024	28.86	32.21	-3.35	0.9504	3.525	18	0.1741
Sdf2	0.0024	23.65	26.98	-3.326	0.9437	3.524	18	0.1741
Arpc5	0.0024	75.15	85.47	-10.32	2.93	3.523	18	0.1741
Arl6ip5	0.0024	72.84	80.6	-7.764	2.204	3.522	18	0.1741
Kif20a	0.0025	4.481	3.484	0.9974	0.2835	3.517	18	0.1741
Txn1	0.0025	54.2	64.37	-10.17	2.892	3.516	18	0.1741
Gm16536	0.0025	13.93	12.35	1.581	0.4496	3.516	18	0.1741
Mmd2	0.0025	17.29	20.28	-2.987	0.8495	3.516	18	0.1741
Lin7b	0.0025	3.708	4.472	-0.764	0.2173	3.515	18	0.1741
Acot13	0.0025	15.13	19.24	-4.111	1.17	3.514	18	0.1741
Zfp646	0.0025	7.815	6.721	1.094	0.3118	3.51	18	0.1743
Rcor1	0.0025	12.85	11.6	1.243	0.3543	3.509	18	0.1743
Rab12	0.0025	49	52.21	-3.213	0.9156	3.509	18	0.1743
Atp5c1	0.0025	62.5	71.67	-9.167	2.616	3.505	18	0.1743
Cox5a	0.0025	103.5	118.9	-15.45	4.409	3.503	18	0.1743
Park7	0.0025	35.57	37.2	-1.628	0.4649	3.502	18	0.1743
Pard6a	0.0026	10.53	11.92	-1.393	0.398	3.501	18	0.1743
Ap1b1	0.0026	30.33	27.9	2.429	0.6939	3.5	18	0.1743
Eif3f	0.0026	68.44	76.62	-8.185	2.338	3.5	18	0.1743
Arl4c	0.0026	32.94	35.33	-2.388	0.6828	3.497	18	0.1743
Rfc1	0.0026	8.006	7.319	0.6864	0.1963	3.497	18	0.1743
Sema3a	0.0026	4.065	3.54	0.5245	0.1502	3.492	18	0.1744
Trappc2	0.0026	2.983	3.449	-0.4658	0.1334	3.491	18	0.1744
Dnali1	0.0026	0.607	0.9602	-0.3532	0.1012	3.49	18	0.1744
Mrpl48-ps	0.0026	25.26	28.42	-3.165	0.9068	3.49	18	0.1744
Foxj1	0.0026	8.135	10.21	-2.074	0.5947	3.487	18	0.1744
Mrps24	0.0026	12.45	15.24	-2.785	0.799	3.486	18	0.1744
Dhps	0.0026	15.45	17.68	-2.236	0.6415	3.485	18	0.1744
Hsd17b12	0.0027	33.64	36.52	-2.871	0.8242	3.483	18	0.1744
Fam216b	0.0027	0.7595	1.131	-0.3716	0.1067	3.483	18	0.1744
Rab11a	0.0027	57.29	66.21	-8.923	2.562	3.482	18	0.1744
Zfp462	0.0027	23.11	18.22	4.889	1.406	3.477	18	0.1754
Fat3	0.0027	6.618	5.4	1.218	0.3504	3.477	18	0.1754
Rbm27	0.0027	9.361	8.083	1.278	0.3678	3.476	18	0.1754
Dmrt3	0.0027	0.7364	0.4603	0.2761	0.07946	3.474	18	0.1754
Psmb4	0.0027	58.88	64.92	-6.045	1.742	3.471	18	0.1757
Brip1	0.0028	0.5252	0.409	0.1162	0.03353	3.465	18	0.1757
Dctn3	0.0028	60.29	67.85	-7.562	2.183	3.464	18	0.1757
Phf21a	0.0028	11.7	10.7	0.9978	0.2881	3.463	18	0.1757
Psmc3	0.0028	45.29	48.2	-2.914	0.8418	3.462	18	0.1757
Uba6	0.0028	5.633	5.093	0.5406	0.1562	3.461	18	0.1757
Tmem50a	0.0028	45.9	51.84	-5.938	1.717	3.459	18	0.1757
Ssu72	0.0028	16.64	18.13	-1.491	0.4311	3.458	18	0.1757
Gm37197	0.0028	5.855	4.042	1.813	0.5243	3.458	18	0.1757
Serpina3k	0.0028	0.1472	0.04552	0.1017	0.02941	3.458	18	0.1757
Arl4a	0.0028	10.95	12.46	-1.504	0.4351	3.458	18	0.1757
Gm8741	0.0028	5.246	6.476	-1.231	0.356	3.457	18	0.1757
Atg12	0.0028	43.88	51.5	-7.622	2.206	3.456	18	0.1757
Stx7	0.0028	93.72	104.1	-10.42	3.018	3.454	18	0.176
Psmd8	0.0029	70.75	77.51	-6.765	1.962	3.448	18	0.1766
Nxt2	0.0029	5.985	6.887	-0.9023	0.2618	3.447	18	0.1766
Jagn1	0.0029	7.674	8.488	-0.8138	0.2361	3.446	18	0.1766
Ndufa1	0.0029	63.7	81.32	-17.62	5.113	3.446	18	0.1766
Slc30a7	0.0029	3.842	3.458	0.3839	0.1114	3.445	18	0.1766
Dnal1	0.0029	10.35	11.28	-0.929	0.2699	3.442	18	0.1766
Orc1	0.0029	0.3267	0.2102	0.1165	0.03384	3.442	18	0.1766
Arl2bp	0.0029	68.69	74.2	-5.515	1.603	3.44	18	0.1766
Anapc1	0.0029	10.66	9.742	0.9219	0.268	3.44	18	0.1766
Wbp11	0.0029	19.47	18.45	1.021	0.2971	3.436	18	0.1773
B430203G13Rik	0.0029	0.217	0.08937	0.1277	0.03716	3.436	18	0.1773
Nfu1	0.003	4.222	4.593	-0.371	0.1081	3.434	18	0.1775
Gm43587	0.003	9.53	7.142	2.388	0.6965	3.429	18	0.1788
St6galnac6	0.003	10.4	11.54	-1.145	0.3342	3.427	18	0.1788
Wdr45b	0.003	12.49	13.66	-1.168	0.3407	3.427	18	0.1788
Smim7	0.003	32.48	36.96	-4.481	1.309	3.423	18	0.1792
Tmie	0.003	2.271	3.032	-0.7608	0.2223	3.422	18	0.1792
Gm13461	0.003	80.71	91.43	-10.72	3.133	3.422	18	0.1792
Igf2bp3	0.0031	3.879	3.12	0.7595	0.2223	3.417	18	0.1805
Dapk1	0.0031	30.9	28.66	2.246	0.6587	3.41	18	0.1823
Gtf2h5	0.0031	20.9	24.99	-4.095	1.202	3.407	18	0.1823
Kif14	0.0031	0.6589	0.4689	0.19	0.05577	3.406	18	0.1823
Gm12669	0.0032	89.43	99.02	-9.588	2.817	3.403	18	0.1823
Hexb	0.0032	14.81	16.68	-1.869	0.5491	3.403	18	0.1823
Rnf5	0.0032	42.35	44.45	-2.098	0.6167	3.402	18	0.1823
Nfia	0.0032	7.558	6.387	1.171	0.3443	3.402	18	0.1823
Nudt2	0.0032	25.77	29.01	-3.237	0.9519	3.401	18	0.1823
Sf3b5	0.0032	6.25	6.863	-0.6132	0.1803	3.401	18	0.1823
Gm4943	0.0032	19.84	24.61	-4.765	1.401	3.4	18	0.1823
4933431E20Rik	0.0032	12.3	13.27	-0.9677	0.2849	3.396	18	0.1829
Tmem261	0.0032	31.35	36.21	-4.853	1.43	3.395	18	0.1829
Yeats4	0.0032	43.8	49.3	-5.503	1.622	3.393	18	0.1829
Tm2d2	0.0033	43.37	47.6	-4.233	1.248	3.391	18	0.1829
Isoc1	0.0033	36.4	42.23	-5.824	1.719	3.389	18	0.1829
Pole	0.0033	1.696	1.435	0.2611	0.07706	3.389	18	0.1829
Gm43719	0.0033	1.728	1.221	0.5069	0.1497	3.386	18	0.1829
Ywhaq	0.0033	44.61	51.06	-6.452	1.906	3.385	18	0.1829
Nfatc3	0.0033	5.709	5.132	0.5772	0.1706	3.384	18	0.1829
Ppp1r10	0.0033	13.94	12.54	1.399	0.4135	3.383	18	0.1829
Rgs22	0.0033	0.2141	0.2992	-0.08518	0.02518	3.383	18	0.1829
Tmem70	0.0033	16.54	18.87	-2.325	0.6871	3.383	18	0.1829
Lsm1	0.0033	9.804	11.25	-1.448	0.4283	3.381	18	0.1829
Mbd5	0.0033	2.72	2.326	0.3936	0.1164	3.381	18	0.1829
Mpc2	0.0033	4.544	5.33	-0.7856	0.2324	3.38	18	0.1829
Ergic3	0.0034	47.74	50.29	-2.545	0.7538	3.376	18	0.1831
Shcbp1	0.0034	5.257	4.353	0.9044	0.2679	3.375	18	0.1831
Cox6a1	0.0034	142.5	173.6	-31.07	9.204	3.375	18	0.1831
Hs1bp3	0.0034	5.493	4.857	0.636	0.1884	3.375	18	0.1831
Brap	0.0034	7.416	6.869	0.5467	0.1623	3.369	18	0.1831
Zmiz2	0.0034	68.12	60.9	7.219	2.143	3.369	18	0.1831
1500009C09Rik	0.0034	30.98	33.78	-2.805	0.8327	3.369	18	0.1831
Gemin5	0.0034	7.023	6.412	0.6112	0.1815	3.367	18	0.1831
Rnf11	0.0035	36.11	42.82	-6.716	1.996	3.365	18	0.1831
Smarcc1	0.0035	23.68	21.24	2.436	0.724	3.365	18	0.1831
Bptf	0.0035	13.05	11.14	1.907	0.5669	3.364	18	0.1831
Cdk6	0.0035	2.188	1.726	0.4624	0.1374	3.364	18	0.1831
Emc6	0.0035	26.87	30.09	-3.217	0.9565	3.364	18	0.1831
9430016H08Rik	0.0035	2.446	2.739	-0.2932	0.08718	3.363	18	0.1831
Prmt2	0.0035	51.87	55.75	-3.872	1.154	3.356	18	0.1854
Atp5g3	0.0035	73.85	83.89	-10.04	2.994	3.355	18	0.1854
Ptdss2	0.0035	9.753	10.55	-0.7976	0.2378	3.354	18	0.1854
Gtf3c1	0.0036	12.94	11.89	1.051	0.3136	3.35	18	0.1854
Atp6v0e2	0.0036	94.32	105.8	-11.49	3.431	3.35	18	0.1854
Pold1	0.0036	3.798	3.168	0.6295	0.1881	3.347	18	0.1854
Gm14004	0.0036	3.28	4.572	-1.292	0.386	3.347	18	0.1854
Fam217a	0.0036	0.2529	0.4227	-0.1698	0.05074	3.346	18	0.1854
Unc119	0.0036	17.53	19	-1.469	0.4392	3.344	18	0.1854
Nsd1	0.0036	23.05	19.82	3.233	0.9674	3.342	18	0.1854
Top2a	0.0036	8.292	6.595	1.696	0.5078	3.341	18	0.1854
Bag1	0.0037	65.95	71.59	-5.639	1.689	3.338	18	0.1854
Hectd2	0.0037	4.472	4.199	0.2722	0.08161	3.336	18	0.1854
Cmtm5	0.0037	3.889	5.4	-1.512	0.4533	3.335	18	0.1854
Arf1	0.0037	135.2	144.8	-9.591	2.876	3.334	18	0.1854
Efcab1	0.0037	6.189	7.576	-1.387	0.4161	3.334	18	0.1854
Ubac1	0.0037	20.32	21.97	-1.654	0.4962	3.334	18	0.1854
Myo18a	0.0037	14.83	13.85	0.9787	0.2936	3.333	18	0.1854
Usmg5	0.0037	13.49	18.09	-4.599	1.38	3.333	18	0.1854
Get4	0.0037	10.57	11.56	-0.9845	0.2955	3.332	18	0.1854
Pcp4	0.0037	35.37	43.98	-8.613	2.586	3.33	18	0.1854
Spdl1	0.0038	1.128	0.8135	0.3141	0.09443	3.327	18	0.1854
Rnase4	0.0038	5.598	6.611	-1.013	0.3046	3.326	18	0.1854
Prdx5	0.0038	42	46.79	-4.792	1.441	3.325	18	0.1854
Tsn	0.0038	29.49	31.31	-1.819	0.5472	3.324	18	0.1854
Phrf1	0.0038	16.24	15	1.245	0.3746	3.324	18	0.1854
Dicer1	0.0038	16.07	14.63	1.433	0.4315	3.321	18	0.1854
Emc7	0.0038	8.185	9.074	-0.8884	0.2676	3.319	18	0.1854
Odf3b	0.0038	0.6674	1.059	-0.3914	0.118	3.316	18	0.1854
Gm12389	0.0038	36.75	43.17	-6.426	1.938	3.315	18	0.1854
Prkra	0.0039	31.43	34.2	-2.764	0.8338	3.315	18	0.1854
Wdr70	0.0039	7.674	6.583	1.09	0.3289	3.315	18	0.1854
Eprs	0.0039	9.601	8.356	1.245	0.3758	3.314	18	0.1854
Kdm3b	0.0039	16.1	15.07	1.033	0.312	3.312	18	0.1854
Tomm20	0.0039	37.99	42.55	-4.552	1.375	3.31	18	0.1854
Ndufa8	0.0039	80.8	89.6	-8.806	2.661	3.31	18	0.1854
Gm8185	0.0039	21.14	24.17	-3.031	0.9157	3.31	18	0.1854
Ndufb8	0.0039	16.61	21.36	-4.751	1.436	3.309	18	0.1854
5730559C18Rik	0.0039	1.242	0.9888	0.2528	0.07639	3.309	18	0.1854
Oxr1	0.0039	13.77	15.63	-1.86	0.562	3.309	18	0.1854
Hmmr	0.0039	1.911	1.488	0.4232	0.1279	3.309	18	0.1854
Tusc3	0.0039	109.7	124.9	-15.19	4.593	3.308	18	0.1854
Elp2	0.0039	45.46	42.72	2.741	0.8287	3.308	18	0.1854
Klhdc2	0.0039	30.93	33.76	-2.833	0.8568	3.307	18	0.1854
RP24-363O21.3	0.0039	1.434	1.128	0.3061	0.09258	3.306	18	0.1854
Cnot1	0.0039	21.2	19.29	1.911	0.5782	3.305	18	0.1854
Fkbp3	0.0039	88.83	103.9	-15.04	4.552	3.305	18	0.1854
Fam213a	0.004	21.98	24.6	-2.621	0.7937	3.302	18	0.1854
Hykk	0.004	0.4872	0.4014	0.08578	0.02599	3.301	18	0.1854
Mcm3	0.004	7.362	5.911	1.451	0.4396	3.301	18	0.1854
Trp53	0.004	9.179	8.14	1.039	0.3148	3.3	18	0.1854
Unc5a	0.004	15.05	13.91	1.134	0.3438	3.3	18	0.1854
Ccdc67	0.004	0.7569	1.092	-0.3354	0.1017	3.299	18	0.1854
Deb1	0.004	28.57	33.73	-5.156	1.563	3.298	18	0.1854
Mki67	0.004	8.764	6.654	2.109	0.6396	3.298	18	0.1854
Ptn	0.004	146.4	177.8	-31.41	9.527	3.297	18	0.1854
Ncaph	0.004	4.028	3.296	0.732	0.2223	3.293	18	0.1854
Kmt2c	0.0041	6.772	5.494	1.278	0.3883	3.292	18	0.1854
Tbc1d8b	0.0041	1.629	1.352	0.2768	0.0841	3.291	18	0.1854
Tspan13	0.0041	108.6	120.3	-11.67	3.546	3.29	18	0.1854
Prdm2	0.0041	16.37	14.37	2	0.6078	3.29	18	0.1854
Hagh	0.0041	9.518	11.07	-1.553	0.4722	3.289	18	0.1854
Commd8	0.0041	10.66	12.05	-1.391	0.4231	3.288	18	0.1854
Atp6v1e1	0.0041	32.32	35.68	-3.361	1.022	3.288	18	0.1854
Hdac4	0.0041	3.842	3.29	0.5521	0.168	3.288	18	0.1854
Gm26666	0.0041	0.3388	0.2069	0.132	0.04016	3.286	18	0.1854
Acp1	0.0041	5.232	5.71	-0.4778	0.1454	3.286	18	0.1854
Rfwd3	0.0041	5.674	5.001	0.673	0.2051	3.282	18	0.1865
Panct2	0.0041	1.162	1.376	-0.2141	0.06525	3.282	18	0.1865
Tanc1	0.0042	1.109	0.9334	0.1757	0.05357	3.28	18	0.1868
Vwa3a	0.0042	0.7359	1.006	-0.2704	0.08248	3.279	18	0.1869
Ccl6	0.0042	0.1883	0.4792	-0.291	0.0888	3.276	18	0.1869
Rcn2	0.0042	24.57	26.78	-2.209	0.6745	3.275	18	0.1869
Gm12144	0.0042	0.248	0.4303	-0.1823	0.05567	3.275	18	0.1869
Pfdn2	0.0042	33.33	36.66	-3.325	1.015	3.275	18	0.1869
Ppp1r3g	0.0042	0.3223	0.2114	0.1109	0.03388	3.274	18	0.1869
Zfp30	0.0043	5.592	5.002	0.5909	0.1808	3.268	18	0.1883
Sass6	0.0043	2.233	2.022	0.2115	0.06473	3.268	18	0.1883
Scn8a	0.0043	6.714	5.938	0.7762	0.2377	3.265	18	0.1883
Clybl	0.0043	5.101	6.3	-1.2	0.3674	3.265	18	0.1883
Tceb1	0.0043	36.25	44.9	-8.652	2.65	3.264	18	0.1883
Cic	0.0043	26.24	24.03	2.208	0.6766	3.264	18	0.1883
Pcnt	0.0043	3.997	3.37	0.6271	0.1922	3.263	18	0.1883
Cacna1c	0.0043	5.331	4.674	0.6576	0.2016	3.262	18	0.1883
Mpc1-ps	0.0043	66.06	75.98	-9.926	3.043	3.262	18	0.1883
Hsbp1	0.0044	207.4	258.8	-51.38	15.77	3.258	18	0.1895
Ddi2	0.0044	6.728	6.008	0.7196	0.2209	3.257	18	0.1895
Tnrc18	0.0044	28.66	24.36	4.307	1.323	3.255	18	0.1896
Mmp28	0.0044	1.741	1.279	0.4618	0.1419	3.254	18	0.1896
Ei24	0.0044	34.57	37.45	-2.886	0.8869	3.254	18	0.1896
Zc3h3	0.0044	1.29	1.062	0.2281	0.07014	3.253	18	0.1896
Trio	0.0044	26.49	23.72	2.772	0.8525	3.251	18	0.1896
Cnot3	0.0044	7.118	6.331	0.7874	0.2422	3.251	18	0.1896
Carm1	0.0045	25.99	24.48	1.514	0.4662	3.249	18	0.1903
Dlx3	0.0045	0.06902	0.03591	0.03311	0.0102	3.246	18	0.1904
Nop10	0.0045	30.49	36.23	-5.746	1.77	3.246	18	0.1904
Kif18b	0.0045	2.821	2.161	0.6602	0.2035	3.244	18	0.1911
Larp1	0.0045	25.18	23.99	1.193	0.3683	3.24	18	0.1923
Fabp7	0.0046	362	419.7	-57.67	17.81	3.239	18	0.1923
Mdh1	0.0046	97.83	106.5	-8.646	2.672	3.236	18	0.1931
Rer1	0.0046	37.01	41.17	-4.16	1.286	3.235	18	0.1933
C2cd3	0.0046	6.748	5.933	0.8151	0.252	3.234	18	0.1933
Timm10	0.0046	20.12	23.92	-3.8	1.176	3.232	18	0.1937
Emc4	0.0046	33.29	36.16	-2.865	0.8869	3.23	18	0.1943
Ormdl1	0.0047	4.497	5.149	-0.6518	0.2019	3.229	18	0.1944
Slu7	0.0047	16.72	15.31	1.417	0.4393	3.227	18	0.1949
Mrps2	0.0047	14.16	12.86	1.302	0.4037	3.224	18	0.1958
Unc5d	0.0047	9.028	8.128	0.9008	0.2796	3.222	18	0.196
Smg7	0.0047	21.13	19.71	1.425	0.4425	3.221	18	0.196
Ubox5	0.0047	2.423	2.085	0.3376	0.1048	3.22	18	0.196
Actr10	0.0048	28.7	30.77	-2.065	0.6415	3.219	18	0.196
Mea1	0.0048	82.73	93.12	-10.39	3.228	3.218	18	0.1961
Gstt1	0.0048	3.751	4.488	-0.7372	0.2292	3.217	18	0.1963
Nfib	0.0048	23.42	18.18	5.239	1.63	3.214	18	0.1972
Gm15694	0.0048	5.319	7.34	-2.021	0.6292	3.212	18	0.1972
Cox8a	0.0049	152.3	180.5	-28.19	8.784	3.209	18	0.1972
Taf13	0.0049	5.083	5.568	-0.485	0.1512	3.208	18	0.1972
Mepce	0.0049	14.34	12.83	1.517	0.473	3.207	18	0.1972
Tonsl	0.0049	14.54	15.45	-0.9127	0.2847	3.206	18	0.1972
Ctss	0.0049	6.619	7.769	-1.151	0.3589	3.206	18	0.1972
Bnip3l	0.0049	24.89	28.67	-3.78	1.18	3.205	18	0.1972
Pcdhgb8	0.0049	0.3129	0.2206	0.09224	0.02881	3.202	18	0.1972
Brca1	0.0049	1.643	1.348	0.2952	0.09221	3.202	18	0.1972
Gm6829	0.005	16.21	19.77	-3.552	1.11	3.2	18	0.1972
Ccdc113	0.005	0.8667	1.344	-0.4777	0.1493	3.199	18	0.1972
Mcee	0.005	7.143	8.557	-1.414	0.4423	3.197	18	0.1972
Auts2	0.005	10.27	8.759	1.509	0.4721	3.196	18	0.1972
Sh2d4b	0.005	1.221	0.869	0.3517	0.11	3.196	18	0.1972
Nit2	0.005	10.05	11.64	-1.593	0.4985	3.196	18	0.1972
Xab2	0.005	11.45	10.53	0.9187	0.2876	3.195	18	0.1972
Hbb-y	0.005	0.6308	0.1859	0.4449	0.1393	3.194	18	0.1972
Slc25a47	0.005	2.19	1.712	0.4781	0.1497	3.194	18	0.1972
Hibch	0.005	1.876	2.108	-0.2323	0.07272	3.194	18	0.1972
Stub1	0.005	52.51	55.64	-3.129	0.9796	3.194	18	0.1972
Tsc1	0.005	11.87	10.95	0.9186	0.2876	3.194	18	0.1972
Prdx1	0.005	18.13	20.3	-2.171	0.68	3.193	18	0.1972
Bard1	0.005	1.251	0.9596	0.2913	0.09126	3.192	18	0.1972
Gm8566	0.0051	156.9	174.3	-17.44	5.464	3.191	18	0.1972
Vwa5b1	0.0051	1.305	1.739	-0.4341	0.136	3.191	18	0.1972
Nipbl	0.0051	12.52	11.02	1.501	0.4709	3.187	18	0.1972
Nme5	0.0051	3.837	4.827	-0.9901	0.3107	3.186	18	0.1972
Triqk	0.0051	5.471	6.099	-0.6281	0.1971	3.186	18	0.1972
Gng10	0.0051	1.249	1.572	-0.3229	0.1014	3.186	18	0.1972
Pfn2	0.0052	116.4	127.2	-10.86	3.415	3.182	18	0.1972
Cnih1	0.0052	37.55	45.59	-8.038	2.526	3.182	18	0.1972
Bivm	0.0052	9.353	9.917	-0.5635	0.1771	3.181	18	0.1972
Gm15453	0.0052	21.56	25.5	-3.939	1.238	3.18	18	0.1972
Bclaf1	0.0052	28.81	26.95	1.86	0.5849	3.18	18	0.1972
Dph3	0.0052	11.77	13.68	-1.911	0.6011	3.179	18	0.1972
Gtf3c6	0.0052	28.41	30.76	-2.349	0.7391	3.179	18	0.1972
Skp1a	0.0052	130.7	159.8	-29.14	9.17	3.178	18	0.1972
Ankra2	0.0052	19.46	21.39	-1.937	0.6096	3.178	18	0.1972
Aagab	0.0052	29.97	32.06	-2.089	0.6575	3.177	18	0.1972
Neb	0.0052	0.3818	0.2692	0.1126	0.03545	3.177	18	0.1972
Gng3	0.0052	133.4	147.3	-13.83	4.355	3.175	18	0.1972
Snca	0.0052	35.39	41.63	-6.232	1.963	3.175	18	0.1972
Dars2	0.0053	3.506	3.099	0.4072	0.1283	3.174	18	0.1972
2410015M20Rik	0.0053	30.29	37.8	-7.508	2.366	3.173	18	0.1972
Phf14	0.0053	9.62	9.035	0.585	0.1844	3.173	18	0.1972
Uqcrb	0.0053	31.05	36.37	-5.314	1.675	3.173	18	0.1972
Ssr3	0.0053	57.75	63.14	-5.381	1.696	3.173	18	0.1972
Bend6	0.0053	29.28	33.25	-3.972	1.252	3.172	18	0.1972
Coprs	0.0053	30.5	35.63	-5.131	1.618	3.172	18	0.1972
Gm7335	0.0053	44.03	51.08	-7.052	2.224	3.171	18	0.1973
Mdm4-ps	0.0053	0.7445	0.627	0.1175	0.03705	3.17	18	0.1974
9230110C19Rik	0.0054	6.059	7.002	-0.9428	0.2979	3.165	18	0.1988
Anapc2	0.0054	37.44	35.52	1.919	0.6064	3.164	18	0.1988
Apc2	0.0054	74.85	61.09	13.76	4.349	3.163	18	0.1988
Magoh	0.0054	32.05	36.03	-3.98	1.258	3.163	18	0.1988
Bsg	0.0054	164	193.8	-29.79	9.422	3.162	18	0.1988
Tyrobp	0.0054	4.109	5.945	-1.836	0.5808	3.162	18	0.1988
Mff	0.0054	17.1	19.42	-2.315	0.7329	3.159	18	0.1996
Ndufb6	0.0054	41.61	52.67	-11.06	3.503	3.158	18	0.1996
Myh10	0.0055	36.65	33.73	2.924	0.9261	3.157	18	0.1999
